# Shared and disease-specific host gene-microbiome interactions across human diseases

**DOI:** 10.1101/2021.03.29.437589

**Authors:** Sambhawa Priya, Michael B. Burns, Tonya Ward, Ruben A. T. Mars, Beth Adamowicz, Eric F. Lock, Purna C. Kashyap, Dan Knights, Ran Blekhman

## Abstract

While the gut microbiome and host gene regulation separately contribute to gastrointestinal disorders, it is unclear how the two may interact to influence host pathophysiology. Here, we developed a machine learning-based framework to jointly analyze host transcriptomic and microbiome profiles from 416 colonic mucosal samples of patients with colorectal cancer, inflammatory bowel disease, and irritable bowel syndrome. We identified potential interactions between gut microbes and host genes that are disease-specific, as well as interactions that are shared across the three diseases, involving host genes and gut microbes previously implicated in gastrointestinal inflammation, gut barrier protection, energy metabolism, and tumorigenesis. In addition, we found that mucosal gut microbes that have been associated with all three diseases, such as *Streptococcus*, interact with different host pathways in each disease, suggesting that similar microbes can affect host pathophysiology in a disease-specific manner through regulation of different host genes.
