## Supplementary Table S1 for "Shared and disease-specific host gene-microbiome interactions across human diseases"

### Sheet: Index
Sheet name	Description
CRC_metadata	Metadata for colorectal cancer samples
IBD_metadata	Metadata for inflammatory bowel disease samples
IBS_metadata	Metadata for irritable bowel syndrome samples
All metadata are reported for samples common for both host RNA-seq and 16S rRNA mucosal microbiome data.

### Sheet: CRC_metadata
Tissue.RNA.DNA_Tube_ID	Patient_Blind_ID	SampleID	Description	Sex	Site	MSI_status	Stage
B01	12337	Sample_28	tumor	male	Sigmoid_colon	na	3
B02	12337	Sample_20	normal	male	Sigmoid_colon	na	3
B03	12423	Sample_22	tumor	female	Descending_colon	na	2
B04	12423	Sample_86	normal	female	Descending_colon	na	2
B05	3600	Sample_35	tumor	male	Right_colon	na	na
B06	3600	Sample_89	normal	male	Right_colon	na	na
B07	3792	Sample_82	tumor	female	Right_colon	na	3
B08	3792	Sample_69	normal	female	Right_colon	na	3
B09	5691	Sample_67	tumor	female	Right_colon	na	1
B10	5691	Sample_09	normal	female	Right_colon	na	1
B11	3566	Sample_38	tumor	male	Right_colon	na	2
B12	3566	Sample_68	normal	male	Right_colon	na	2
B13	3874	Sample_92	tumor	female	Cecum	na	na
B14	3874	Sample_33	normal	female	Cecum	na	na
B15	4771	Sample_72	tumor	male	Right_colon	na	2
B16	4771	Sample_46	normal	male	Right_colon	na	2
B17	11808	Sample_14	tumor	female	Transverse_colon	na	3
B18	11808	Sample_23	normal	female	Transverse_colon	na	3
B19	12379	Sample_61	tumor	male	Rectosigmoid_colon	na	1
B20	12379	Sample_08	normal	male	Rectosigmoid_colon	na	1
B21	12372	Sample_42	tumor	female	Right_colon	na	3
B22	12372	Sample_10	normal	female	Right_colon	na	3
B23	13796	Sample_66	tumor	female	Cecum	na	na
B24	13796	Sample_93	normal	female	Cecum	na	na
B25	14211	Sample_12	normal	female	Rectosigmoid_colon	na	4
B26	14211	Sample_73	tumor	female	Rectosigmoid_colon	na	4
s01	1762	Sample_36	tumor	female	Right_colon	MSI	4
s02	1762	Sample_50	normal	female	Right_colon	MSI	4
s03	1183	Sample_31	normal	male	Sigmoid_colon	MSS	4
s04	1183	Sample_76	tumor	male	Sigmoid_colon	MSS	4
s05	1343	Sample_30	normal	male	Transverse_colon	MSI	2
s06	1343	Sample_79	tumor	male	Transverse_colon	MSI	2
s07	1391	Sample_64	normal	female	Descending_colon	MSS	3
s08	1391	Sample_34	tumor	female	Descending_colon	MSS	3
s09	1457	Sample_49	normal	female	Transverse_colon	MSI	4
s10	1457	Sample_56	tumor	female	Transverse_colon	MSI	4
s11	1178	Sample_26	normal	female	Transverse_colon	MSI	2
s12	1178	Sample_43	tumor	female	Transverse_colon	MSI	2
s15	2093	Sample_78	tumor	female	Rectum	MSS	3
s16	2093	Sample_37	normal	female	Rectum	MSS	3
s17	1157	Sample_88	tumor	male	Sigmoid_colon	MSS	4
s18	1157	Sample_27	normal	male	Sigmoid_colon	MSS	4
s19	2186	Sample_57	normal	male	Ileum	MSS	na
s20	2186	Sample_96	tumor	male	Ileum	MSS	na
s21	2022	Sample_16	normal	female	Right_colon	na	1
s22	2022	Sample_48	tumor	female	Right_colon	na	1
s23	1944	Sample_41	tumor	female	Right_colon	na	4
s24	1944	Sample_90	normal	female	Right_colon	na	4
s25	2567	Sample_58	normal	female	Colon	na	2
s26	2567	Sample_77	tumor	female	Colon	na	2
s27	2635	Sample_29	normal	male	Right_colon	na	1
s28	2635	Sample_87	tumor	male	Right_colon	na	1
s29	7647	Sample_06	normal	male	Right_colon	MSS	4
s31	2681	Sample_11	normal	male	Cecum	na	4
s32	1200	Sample_24	tumor	female	Right_colon	na	3
s33	1926	Sample_25	normal	male	Rectum	na	3
s34	1926	Sample_39	tumor	male	Rectum	na	3
s36	2216	Sample_65	normal	male	Transverse_colon	na	2
s37	1340	Sample_40	normal	female	Transverse_colon	na	3
s38	1340	Sample_91	tumor	female	Transverse_colon	na	3
s39	2343	Sample_53	normal	female	Cecum	na	3
s40	2343	Sample_32	tumor	female	Cecum	na	3
s41	1277	Sample_47	normal	female	Cecum	na	2
s42	1277	Sample_95	tumor	female	Cecum	na	2
s43	2840	Sample_17	normal	male	Rectosigmoid_colon	na	2
s44	2840	Sample_70	tumor	male	Rectosigmoid_colon	na	2
s47	1619	Sample_45	normal	male	Sigmoid_colon	na	2
s48	1619	Sample_71	tumor	male	Sigmoid_colon	na	2
s51	4571	Sample_13	normal	female	Rectosigmoid_colon	na	2
s52	4571	Sample_05	tumor	female	Rectosigmoid_colon	na	2
s56	2216	Sample_15	tumor	male	Transverse_colon	na	2
s57	5741	Sample_63	normal	female	Rectosigmoid_colon	na	4
s58	4044	Sample_07	normal	male	Right_colon	na	3
s59	1200	Sample_54	normal	female	Right_colon	na	3
s60	2681	Sample_19	tumor	male	Cecum	na	4
s61	4044	Sample_75	tumor	male	Right_colon	na	3
s63	5741	Sample_80	tumor	female	Rectosigmoid_colon	na	4
s73	6470	Sample_52	normal	female	Right_colon	na	3
s74	6470	Sample_62	tumor	female	Right_colon	na	3
s85	6645	Sample_84	tumor	male	Rectosigmoid_colon	MSS	3
s86	6645	Sample_18	normal	male	Rectosigmoid_colon	MSS	3
s87	1552	Sample_85	tumor	male	Right_colon	MSI	4
s88	1552	Sample_21	normal	male	Right_colon	MSI	4
s89	8567	Sample_59	tumor	male	Sigmoid_colon	MSI	3
s90	8567	Sample_44	normal	male	Sigmoid_colon	MSI	3
s94	7647	Sample_83	tumor	male	Right_colon	MSS	4
s95	2853	Sample_94	tumor	male	Rectum	na	1
s96	2853	Sample_74	normal	male	Rectum	na	1

### Sheet: IBD_metadata
Participant_ID	External_ID	Biopsy_location	Diagnosis	Gender
C3002	206618	Sigmoid Colon	CD	Female
C3003	206622	Sigmoid Colon	UC	Female
C3004	206625	Sigmoid Colon	UC	Female
C3005	206628	Rectum	UC	Female
C3006	206630	Rectum	UC	Male
C3011	206636	Rectum	UC	Female
C3015	206644	Rectum	UC	Female
C3016	206646	Rectum	CD	Female
C3017	206648	Rectum	CD	Male
C3021	206656	Rectum	CD	Female
C3022	206658	Rectum	nonIBD	Male
C3023	206660	Rectum	CD	Male
C3027	206668	Rectum	CD	Female
C3029	206670	Rectum	UC	Male
C3030	206672	Rectum	CD	Male
C3031	206673	Rectum	CD	Female
C3032	206676	Rectum	UC	Female
C3034	206678	Rectum	UC	Female
C3035	206682	Rectum	CD	Male
C3037	206684	Rectum	UC	Female
H4001	206695	Rectum	CD	Male
H4004	206757	Rectum	CD	Male
H4006	206701	Rectum	CD	Male
H4007	206747	Rectum	CD	Female
H4008	206753	Rectum	nonIBD	Female
H4009	206711	Rectum	nonIBD	Female
H4010	206713	Rectum	UC	Male
H4013	206719	Rectum	nonIBD	Male
H4014	206720	Rectum	CD	Female
H4015	206723	Rectum	CD	Male
H4016	206726	Rectum	nonIBD	Female
H4017	206727	Rectum	CD	Female
H4018	206730	Rectum	nonIBD	Female
H4019	206732	Rectum	UC	Female
H4020	206734	Rectum	CD	Male
H4022	206739	Rectum	nonIBD	Female
H4023	206741	Rectum	nonIBD	Male
H4024	206742	Rectum	nonIBD	Male
H4028	206751	Rectum	CD	Female
H4031	206755	Rectum	CD	Male
H4035	206762	Rectum	UC	Male
H4038	206767	Rectum	CD	Male
H4040	206770	Rectum	UC	Female
H4042	224330	Rectum	UC	Male
H4043	224328	Rectum	CD	Female
H4044	224326	Rectum	UC	Male
H4045	224324	Rectum	nonIBD	Female
M2008	206536	Transverse colon	CD	Female
M2014	206548	Rectum	CD	Male
M2021	206562	Rectum	CD	Male
M2025	215067	Sigmoid Colon	CD	Female
M2026	206572	Rectum	UC	Female
M2027	206605	Rectum	CD	Male
M2028	215085	Rectum	CD	Female
M2034	214995	Rectum	CD	Female
M2039	215004	Rectum	nonIBD	Female
M2041	215008	Rectum	nonIBD	Male
M2042	215010	Rectum	nonIBD	Male
M2047	215049	Rectum	nonIBD	Male
M2060	215056	Rectum	nonIBD	Female
M2061	215058	Rectum	nonIBD	Male
M2064	215061	Transverse colon	UC	Male
M2068	215075	Rectum	CD	Female
M2069	215080	Rectum	UC	Female
M2072	215074	Rectum	nonIBD	Male
M2075	222170	Rectum	nonIBD	Male
M2084	224844	Rectum	nonIBD	Female
P6005	219633	Rectum	CD	Male
P6009	219637	Rectum	CD	Male
P6012	219643	Rectum	UC	Female
P6013	219646	Rectum	UC	Male
P6014	219651	Rectum	nonIBD	Male
P6016	219654	Rectum	CD	Male
P6017	219656	Rectum	nonIBD	Male
P6018	219658	Rectum	nonIBD	Female
P6024	219668	Rectum	CD	Male
P6025	219669	Rectum	UC	Male
P6028	219675	Rectum	CD	Male

### Sheet: IBS_metadata
Sample_ID	Subject_ID	Timepoint	Cohort	Gender
7541v1	10007541	1st	Healthy	F
7541v2	10007541	2nd	Healthy	F
7542v1	10007542	1st	IBS-C	F
7544v1	10007544	1st	IBS-D	M
7544v2	10007544	2nd	IBS-D	M
7547v1	10007547	1st	IBS-C	F
7547v2	10007547	2nd	IBS-C	F
7548v1	10007548	1st	IBS-C	F
7548v2	10007548	2nd	IBS-C	F
7549v1	10007549	1st	Healthy	M
7549v2	10007549	2nd	Healthy	M
7554v1	10007554	1st	IBS-D	F
7556v1	10007556	1st	IBS-C	F
7557v1	10007557	1st	Healthy	F
7557v2	10007557	2nd	Healthy	F
7558v1	10007558	1st	IBS-C	F
7559v1	10007559	1st	IBS-D	F
7559v2	10007559	2nd	IBS-D	F
7561v1	10007561	1st	IBS-D	M
7561v2	10007561	2nd	IBS-D	M
7562v1	10007562	1st	Healthy	F
7562v2	10007562	2nd	Healthy	F
7563v1	10007563	1st	Healthy	F
7563v2	10007563	2nd	Healthy	F
7564v1	10007564	1st	Healthy	F
7564v2	10007564	2nd	Healthy	F
7565v1	10007565	1st	IBS-D	F
7565v2	10007565	2nd	IBS-D	F
7566v1	10007566	1st	IBS-D	M
7567v1	10007567	1st	IBS-D	M
7567v2	10007567	2nd	IBS-D	M
7569v1	10007569	1st	Healthy	M
7569v2	10007569	2nd	Healthy	M
7572v2	10007572	2nd	IBS-D	F
7578v1	10007578	1st	IBS-D	M
7578v2	10007578	2nd	IBS-D	M
7581v1	10007581	1st	IBS-D	F
7581v2	10007581	2nd	IBS-D	F
7583v1	10007583	1st	IBS-C	F
7584v1	10007584	1st	IBS-D	F
7584v2	10007584	2nd	IBS-D	F
7587v1	10007587	1st	Healthy	M
7587v2	10007587	2nd	Healthy	M
7589v1	10007589	1st	IBS-C	F
7590v1	10007590	1st	IBS-D	F
7590v2	10007590	2nd	IBS-D	F
7594v1	10007594	1st	IBS-D	M
7594v2	10007594	2nd	IBS-D	M
7595v1	10007595	1st	IBS-C	F
7595v2	10007595	2nd	IBS-C	F
7599v1	10007599	1st	Healthy	M
7600v1	10007600	1st	IBS-D	F
7602v1	10007602	1st	IBS-C	F
7602v2	10007602	2nd	IBS-C	F
7603v1	10007603	1st	Healthy	F
7605v1	10007605	1st	Healthy	M
7606v1	10007606	1st	IBS-C	F
7606v2	10007606	2nd	IBS-C	F
7607v1	10007607	1st	IBS-C	F
7607v2	10007607	2nd	IBS-C	F
7608v1	10007608	1st	IBS-C	F
7608v2	10007608	2nd	IBS-C	F
7610v1	10007610	1st	IBS-C	F
7610v2	10007610	2nd	IBS-C	F
7611v2	10007611	2nd	IBS-C	F
7613v1	10007613	1st	Healthy	F
7615v1	10007615	1st	IBS-C	F
7616v1	10007616	1st	Healthy	F
