## Supplementary Table S5 for "Shared and disease-specific host gene-microbiome interactions across human diseases"

### Sheet: Sheet1
Table S5: Shared and disease-specific host pathways that interact with gut microbes across CRC, IBD, and IBS at FDR < 0.1 (post collapsing using overlap coefficient, see Methods).
Overlap set	Pathway	gene_names_in_pathway_CRC	p_val_CRC	p_adj_CRC	gene_names_in_pathway_IBD	p_val_IBD	p_adj_IBD	gene_names_in_pathway_IBS	p_val_IBS	p_adj_IBS
CRC & IBD & IBS	KEGG_OXIDATIVE_PHOSPHORYLATION	ATP6V1B2,ATP6V1C1,ATP6V1F,ATP6V1H,COX6C,COX7A2,COX7B,CYC1,MT-ATP6,MT-ATP8,MT-CO2,MT-CO3,MT-CYB,MT-ND1,MT-ND2,MT-ND4L,MT-ND6,NDUFA1,NDUFA4,NDUFA5,NDUFB2,NDUFB6,NDUFB9,UQCRB	3.84e-13	8.9e-11	ATP6V0B,ATP6V0D1,COX17,COX4I1,COX5A,COX5B,COX6A1,COX6B1,COX6C,COX7A2,COX7B,COX7C,COX8A,CYC1,NDUFA1,NDUFA10,NDUFA2,NDUFA3,NDUFA4,NDUFA6,NDUFA7,NDUFA8,NDUFA9,NDUFAB1,NDUFB1,NDUFB10,NDUFB2,NDUFB3,NDUFB4,NDUFB6,NDUFB9,NDUFC1,NDUFS2,NDUFS3,NDUFS4,NDUFS5,NDUFS6,NDUFV1,NDUFV3,PPA2,SDHA,SDHB,UQCR10,UQCR11,UQCRB,UQCRC1,UQCRC2,UQCRFS1,UQCRH,UQCRQ	1.66e-18	1.6e-16	ATP6V0C,ATP6V0E1,ATP6V0E2,ATP6V1F,COX17,COX4I1,COX6B1,COX7A1,COX7B,COX7C,NDUFA1,NDUFA11,NDUFA2,NDUFA3,NDUFA6,NDUFB1,NDUFB10,NDUFB2,NDUFB7,NDUFB9,NDUFC1,NDUFC2,NDUFS6,NDUFS8,NDUFV1,UQCR10,UQCR11,UQCRB,UQCRQ	1.11e-06	1.22e-05
	PID_RAC1_PATHWAY	ACTR3,CYBB,CYFIP2,IQGAP3,MAP3K1,NCF1,NCKAP1,PLCB2	0.00386986	0.0112226	ACTR3,ARHGDIA,ARPC1B,ARPC3,ARPC4,ARPC5,BAIAP2,BCAR1,CFL1,CTNNA1,CTNNB1,CYBA,MAP2K3,MAP3K11,PIP5K1C,STAT3	0.00442336	0.0245837	ACTR2,BRK1,CTNNA1,CTNNB1,CYBA,IQGAP1,MAP2K7,NCKAP1,PAK2,STAT3	0.0279565	0.0827943
	PID_ERBB1_DOWNSTREAM_PATHWAY	ARPC1B,ELK1,PPP2R2A,RAC1,RALA,RALGDS,RPS6,YWHAG,YWHAZ	0.0194169	0.0312828	ACTR3,ARF4,ARPC1B,ARPC3,ARPC4,ARPC5,BAD,BAIAP2,BCL2L1,DUSP6,HRAS,MAP2K1,MAP2K2,MAPK7,MLST8,PIK3R1,RICTOR,RIN1,RPS6KA4,SFN,SOS1,STAT3	0.0150686	0.0551245	ACTR2,BAD,BRAF,BRK1,CHN2,GAB1,HRAS,IQGAP1,KRAS,MAP3K2,MLST8,MTOR,NCKAP1,NRAS,PDPK1,PIK3CB,RICTOR,STAT3,YWHAG	0.00132749	0.00757163
CRC & IBD	PID_AVB3_INTEGRIN_PATHWAY	ADGRA2,COL14A1,COL15A1,COL1A1,COL1A2,COL3A1,COL5A1,COL5A2,COL6A2,COL8A1,COL8A2,CSF1,CSF1R,KDR	3.37e-05	0.00025192	CBL,COL12A1,COL15A1,COL1A1,COL1A2,COL2A1,COL3A1,COL4A1,COL4A4,COL5A1,COL5A2,COL6A1,COL6A3,COL7A1,COL8A1,CSF1,CSF1R,FGF2,ITGAV,ITGB3,KDR,MAPK3,MFGE8,PIK3CA,ROCK1,SPP1,SRC,TGFBR2,TLN1	6.95e-08	2.51e-06	0	0	0
	KEGG_VIBRIO_CHOLERAE_INFECTION	ATP6AP1,ATP6V1B2,ATP6V1F,ATP6V1G1,KDELR2,PDIA4,PRKX,TJP2	0.00139685	0.00531262	ACTB,ACTG1,ARF1,ATP6V0B,ATP6V0D1,ATP6V1F,KDELR3,PRKX,SEC61A1,SEC61B,SEC61G,SLC12A2,TCIRG1,TJP2	0.0039796	0.0230021	0	0	0
	KEGG_PROTEASOME	PSMB1,PSMB7,PSMB8,PSMC2,SEM1	0.00571537	0.0139361	POMP,PSMA2,PSMA3,PSMA4,PSMA5,PSMA6,PSMA7,PSMB1,PSMB10,PSMB2,PSMB3,PSMB5,PSMB6,PSMB7,PSMC2,PSMC3,PSMC4,PSMD1,PSMD11,PSMD14,PSMD8,PSME2,PSME3,PSME4	1.19e-11	6.86e-10	0	0	0
	PID_SYNDECAN_2_PATHWAY	CAV2,CXCL8,EPB41,ITGB1,MMP2,TGFB1	0.0055643	0.0139361	EZR,FN1,ITGA2,ITGB1,LAMA3,MAPK3,PRKCD,SDC2,SDCBP,TNFRSF13B	0.00564959	0.0292532	0	0	0
	PID_HDAC_CLASSI_PATHWAY	GATAD2A,HDAC10,MBD2,MBD3,NCOR2,SIN3B,ZFPM1	0.018585	0.0303643	CHD3,HDAC1,MBD3,MXD1,NCOR2,RAN,RANGAP1,SIRT1,SIRT4,STAT3,TNFRSF1A,WDR77	0.0274166	0.0816844	0	0	0
	PID_NECTIN_PATHWAY	CDH1,CTNNA1,F11R,PVR,SRC	0.0327806	0.0475319	ITGAV,ITGB3,PDGFB,PDGFRB,PIK3CA,PTPRM,SRC,TLN1	0.0298837	0.0863639	0	0	0
CRC & IBS	PID_TCR_PATHWAY	CD247,CD28,CD3D,CD3E,CD3G,CD80,FYB1,GRAP2,ITK,LCK,PRKCA,PRKCB,PRKCE,PTEN,PTPN6,RASGRP2,RASSF5,SLA2,SOS1	1.12e-09	5.18e-08	0	0	0	CARD11,CD247,CD3D,CD3E,CD3G,ITK,LCK,MAP4K1,PRKCB,PTPN6,RASGRP1,RASGRP2,ZAP70	1.38e-12	7.43e-11
	PID_CD8_TCR_DOWNSTREAM_PATHWAY	CD247,CD3D,CD3E,CD3G,CD8A,CD8B,EOMES,IFNAR2,IL2RA,NFATC1,PRKCA,PRKCB,PRKCE,PTPN7,STAT4,TNFRSF9	4.97e-09	1.65e-07	0	0	0	CD247,CD3D,CD3E,CD3G,CD8B,EOMES,PRKCB,PTPN7,TNFRSF9	1.63e-08	2.79e-07
	KEGG_PRIMARY_IMMUNODEFICIENCY	BLNK,CD19,CD3D,CD3E,CD40LG,CD8A,CD8B,ICOS,IL7R,JAK3,LCK,TNFRSF13B	1.06e-07	2.74e-06	0	0	0	CD19,CD3D,CD3E,CD40LG,CD8B,ICOS,IL7R,JAK3,LCK,TNFRSF13C,ZAP70	1.45e-12	7.43e-11
	KEGG_LEISHMANIA_INFECTION	CR1,FCGR2A,FCGR3A,FCGR3B,HLA-DPB1,HLA-DQA2,IL1B,ITGAM,ITGB1,ITGB2,MAPK11,NCF2,NFKBIA,TGFB1,TGFB3,TLR2	5.35e-07	8.86e-06	0	0	0	C3,CR1,HLA-DOB,HLA-DQA1,NCF1,PRKCB,PTPN6	2.77e-05	0.0002305
	KEGG_CELL_ADHESION_MOLECULES_CAMS	CD2,CD22,CD226,CD274,CD28,CD40LG,CD6,CD80,CD8A,CD8B,HLA-DMA,HLA-DOB,ICAM3,ICOS,ITGAL,ITGB7,OCLN,PDCD1,PVR,SDC4,SELL,SELPLG,SPN,VCAM1	1.01e-06	1.46e-05	0	0	0	CD2,CD22,CD40LG,CD6,CD8B,HLA-DOB,HLA-DQA1,ICOS,ITGAL,PDCD1LG2,SELL,SPN	3.29e-07	4.22e-06
	PID_CXCR4_PATHWAY	CD247,CD3D,CD3E,CD3G,FGR,FOXO1,GNA13,HCK,LCK,LYN,PIK3CA,PIK3CD,PIK3CG,PIK3R6,PLCB2,PTEN,PTPN6,RGS1,RICTOR	1.24e-06	1.7e-05	0	0	0	BLK,CD247,CD3D,CD3E,CD3G,LCK,MMP9,PIK3CD,PTPN6	6.76e-06	6.94e-05
	KEGG_CHEMOKINE_SIGNALING_PATHWAY	CCL22,CCL4,CCR1,CCR4,CCR5,CCR6,CCR7,CXCL13,CXCR5,FGR,GNG11,GRK3,HCK,ITK,JAK3,LYN,NCF1,PIK3CA,PIK3CD,PIK3CG,PLCB2,PREX1,PRKCB,RAC2,RASGRP2,SOS1,XCR1	1.55e-06	2e-05	0	0	0	CCL19,CCL22,CCL23,CCR4,CCR6,CCR7,ITK,JAK3,NCF1,PIK3CD,PRKCB,RAC2,RASGRP2	5.7e-07	6.76e-06
	PID_IL12_2PATHWAY	CCL4,CCR5,CD247,CD3D,CD3E,CD3G,CD8A,CD8B,EOMES,IL18R1,IL18RAP,IL2RA,LCK,STAT4	5.24e-06	5.07e-05	0	0	0	CD247,CD3D,CD3E,CD3G,CD8B,EOMES,LCK	1.7e-05	0.00016371
	KEGG_INTESTINAL_IMMUNE_NETWORK_FOR_IGA_PRODUCTION	CD28,CD40LG,CD80,HLA-DMA,HLA-DOB,ICOS,IL10,ITGB7,TNFRSF13B	0.0007584	0.00331979	0	0	0	CD40LG,HLA-DOB,HLA-DQA1,ICOS,TNFRSF13C,TNFSF13B	4.4e-05	0.00032252
	KEGG_NON_SMALL_CELL_LUNG_CANCER	PIK3CA,PIK3CD,PIK3CG,PLCG2,PRKCA,PRKCB,RASSF5,SOS1	0.00453784	0.0127632	0	0	0	BAD,BRAF,E2F3,HRAS,KRAS,NRAS,PDPK1,PIK3CB,RB1,RXRG,SOS2	0.00896976	0.0336913
	PID_PI3KCI_AKT_PATHWAY	FOXO3,MAP3K5,PRKDC,YWHAG,YWHAZ	0.00456613	0.0127632	0	0	0	BAD,KPNA1,MLST8,MTOR,PDPK1,RICTOR,YWHAG	0.0133366	0.0456407
	KEGG_ENDOMETRIAL_CANCER	AXIN1,AXIN2,CDH1,CTNNA1,ERBB2,PIK3CD,PIK3CG	0.00862798	0.0185342	0	0	0	BAD,BRAF,CTNNA1,CTNNB1,HRAS,KRAS,NRAS,PDPK1,PIK3CB,SOS2	0.0146646	0.0480924
	PID_RAS_PATHWAY	PRKCA,PRKCB,PRKCE,RASGRP2,SOS1	0.0178748	0.0303132	0	0	0	HRAS,KRAS,LGALS1,NF1,NRAS,PLCE1,RRAS,SOS2	0.00774705	0.0316606
	KEGG_AXON_GUIDANCE	ABLIM1,CHP2,EFNA2,EFNB3,EPHB6,LIMK2,LRRC4C,NTN1,PAK1,ROBO3,ROCK2,SRGAP2,SRGAP3,UNC5A,UNC5B	0.0184231	0.0303132	0	0	0	EPHA3,EPHA7,NRP1,PLXNC1,SEMA5B	0.0302838	0.0879944
	KEGG_VIRAL_MYOCARDITIS	CXADR,FYN,HLA-DMB,HLA-DOA,HLA-DOB,ITGAL,MYH14,RAC2	0.0230026	0.0363034	0	0	0	CD40LG,HLA-DOB,HLA-DQA1,ITGAL,RAC2	0.00190874	0.0101361
	KEGG_PROSTATE_CANCER	BCL2,FOXO1,IGF1,IGF1R,PIK3CA,PIK3CD,PIK3CG,PTEN,SOS1	0.0274701	0.0416541	0	0	0	ATF4,BAD,BRAF,CREB3L2,CTNNB1,E2F3,EP300,GSTP1,HRAS,KRAS,MTOR,NRAS,PDPK1,PIK3CB,RB1,SOS2	0.00696276	0.0297851
IBD & IBS	KEGG_ALZHEIMERS_DISEASE	0	0	0	ATP2A3,CALM1,CALM2,CAPN1,CASP9,COX4I1,COX5A,COX5B,COX6A1,COX6B1,COX6C,COX7A2,COX7B,COX7C,COX8A,CYC1,CYCS,ERN1,FADD,ITPR1,ITPR2,MAPK3,MME,NDUFA1,NDUFA10,NDUFA2,NDUFA3,NDUFA4,NDUFA6,NDUFA7,NDUFA8,NDUFA9,NDUFAB1,NDUFB1,NDUFB10,NDUFB2,NDUFB3,NDUFB4,NDUFB6,NDUFB9,NDUFC1,NDUFS2,NDUFS3,NDUFS4,NDUFS5,NDUFS6,NDUFV1,NDUFV3,PLCB2,PLCB3,SDHA,SDHB,UQCR10,UQCR11,UQCRB,UQCRC1,UQCRC2,UQCRFS1,UQCRH,UQCRQ	4.75e-16	3.43e-14	APAF1,ATP2A2,BAD,COX4I1,COX6B1,COX7A1,COX7B,COX7C,EIF2AK3,ITPR3,NDUFA1,NDUFA2,NDUFA3,NDUFA6,NDUFB1,NDUFB10,NDUFB2,NDUFB7,NDUFB9,NDUFC1,NDUFC2,NDUFS6,NDUFS8,NDUFV1,UQCR10,UQCR11,UQCRB,UQCRQ	0.00055816	0.00330605
	KEGG_FOCAL_ADHESION	0	0	0	ACTN4,AKT3,BAD,CAV2,COL1A1,COL1A2,COL2A1,COL3A1,COL4A1,COL4A2,COL4A4,COL5A1,COL5A2,COL5A3,COL6A1,COL6A3,ERBB2,FLT1,FYN,HGF,ITGA1,ITGA10,ITGA11,ITGA3,ITGA4,ITGA5,ITGA8,ITGAV,ITGB3,KDR,LAMA1,LAMA2,LAMA4,LAMC1,MAPK3,MYL12A,MYL12B,PAK1,PAK4,PARVB,PDGFA,PDGFB,PDGFRA,PDGFRB,PIK3CA,PIK3CD,PIK3CG,PIK3R5,PPP1CA,ROCK1,SHC3,SHC4,SPP1,SRC,THBS2,TLN1,TNC,VWF	2.67e-08	1.1e-06	CAV2,COL5A2,FLT1,ITGA8,LAMA4,MAPK10,PDGFD	0.0146775	0.0480924
	PID_MET_PATHWAY	0	0	0	ARF6,BAD,BCAR1,CTNNA1,CTNNB1,DEPTOR,EIF4E,GAB2,HGS,HRAS,MAP2K1,MAP2K2,MET,MLST8,PIK3R1,PXN,RAP1B,SH3KBP1,SOS1	0.00570386	0.0292532	BAD,CTNNA1,CTNNB1,GAB1,HRAS,MET,MLST8,MTOR,PAK2,PDPK1,PTPN11	0.0312451	0.0891064
	PID_MAPK_TRK_PATHWAY	0	0	0	EHD4,HRAS,MAP2K1,MAP2K3,MAPK7,MAPKAPK2,RAP1B,RPS6KA1,RUSC1	0.0112022	0.0449645	BRAF,EHD4,HRAS,KRAS,MAP3K2,NRAS,NTF3	0.016971	0.0544486
CRC	PID_SYNDECAN_1_PATHWAY	COL14A1,COL15A1,COL1A1,COL1A2,COL3A1,COL5A1,COL5A2,COL6A2,COL8A1,COL8A2,TGFB1	0.00010839	0.00066176	0	0	0	0	0	0
	KEGG_AMINOACYL_TRNA_BIOSYNTHESIS	AARS2,FARS2,GARS,IARS,RARS2,VARS,VARS2	0.00028631	0.00150965	0	0	0	0	0	0
	KEGG_DNA_REPLICATION	MCM3,MCM4,MCM7,POLD2,POLE3,PRIM2,RFC2,SSBP1	0.00042719	0.00210868	0	0	0	0	0	0
	KEGG_CELL_CYCLE	CDK6,DBF4,E2F3,HDAC2,MAD1L1,MCM3,MCM4,MCM7,ORC3,PRKDC,RAD21,SMC1A,STAG2,YWHAG,YWHAZ	0.00047968	0.00227115	0	0	0	0	0	0
	PID_RAC1_REG_PATHWAY	ARHGAP9,ARHGEF6,DOCK1,DOCK2,ELMO1,EPS8,NGEF,VAV1	0.00050929	0.00231675	0	0	0	0	0	0
	KEGG_BASAL_TRANSCRIPTION_FACTORS	GTF2E2,GTF2I,TAF1,TAF11,TAF2,TBPL1	0.00088858	0.0037482	0	0	0	0	0	0
	PID_NCADHERIN_PATHWAY	AXIN1,CTNNA1,CTNND1,CTTN,DAGLA,JUP,LRP5	0.00110838	0.00445777	0	0	0	0	0	0
	PID_HNF3B_PATHWAY	ALAS1,CEBPA,CPT1A,FOXF1,HNF1A,HNF4A,PCK1,UCP2	0.00127909	0.00502965	0	0	0	0	0	0
	KEGG_GLIOMA	IGF1,IGF1R,PIK3CA,PIK3CD,PIK3CG,PLCG2,PRKCA,PRKCB,PTEN,SOS1	0.00176314	0.00629306	0	0	0	0	0	0
	KEGG_CITRATE_CYCLE_TCA_CYCLE	DLAT,FH,MDH1,PDHB,SDHB,SUCLA2	0.00304676	0.00942464	0	0	0	0	0	0
	KEGG_ALDOSTERONE_REGULATED_SODIUM_REABSORPTION	IGF1,KCNJ1,PIK3CA,PIK3CD,PIK3CG,PRKCA,PRKCB	0.0048125	0.0129826	0	0	0	0	0	0
	KEGG_TRYPTOPHAN_METABOLISM	ALDH2,ALDH3A2,AOC1,DDC,MAOA,OGDHL,TDO2	0.00574757	0.0139361	0	0	0	0	0	0
	KEGG_EPITHELIAL_CELL_SIGNALING_IN_HELICOBACTER_PYLORI_INFECTION	ATP6AP1,ATP6V1B2,ATP6V1F,ATP6V1G1,IKBKB,MAPK14,NOD1,RAC1	0.0061908	0.0144362	0	0	0	0	0	0
	PID_VEGFR1_PATHWAY	CAV1,FLT1,NOS3,NRP1,NRP2	0.00621774	0.0144362	0	0	0	0	0	0
	KEGG_PATHOGENIC_ESCHERICHIA_COLI_INFECTION	ARPC1A,ARPC1B,ARPC5L,EZR,TUBB,TUBB4B,YWHAZ	0.00695417	0.0156415	0	0	0	0	0	0
	PID_RHOA_REG_PATHWAY	ARHGAP8,ARHGAP9,ARHGDIB,ARHGEF11,NGEF,PLEKHG6,VAV1	0.00862798	0.0185342	0	0	0	0	0	0
	KEGG_VEGF_SIGNALING_PATHWAY	NFATC1,PIK3CD,PIK3CG,PLA2G2C,PLA2G2D,PPP3CB,PRKCB,RAC2,SRC	0.00974281	0.0202315	0	0	0	0	0	0
	PID_CASPASE_PATHWAY	CASP2,LIMK1,PTK2,RIPK1,SPTAN1,TRAF2,XIAP	0.0103677	0.0209157	0	0	0	0	0	0
	PID_THROMBIN_PAR1_PATHWAY	GNA11,GNA13,GRK3,PIK3CA,PLCB2,PRKCA,PRKCB	0.0107013	0.0214025	0	0	0	0	0	0
	KEGG_ANTIGEN_PROCESSING_AND_PRESENTATION	CTSB,HLA-A,HLA-B,HLA-C,HSP90AB1,HSPA5,NFYA,TAPBP	0.011125	0.0220598	0	0	0	0	0	0
	PID_ECADHERIN_NASCENT_AJ_PATHWAY	CDH1,CTNNA1,CTNND1,CTTN,JUP,SRC	0.0115505	0.0224224	0	0	0	0	0	0
	PID_TNF_PATHWAY	IKBKB,MAP3K5,MAP3K7,RIPK1,SMPD2,TRAF2	0.0116944	0.0224224	0	0	0	0	0	0
	PID_NFAT_3PATHWAY	BCL2,MAP3K1,NFATC1,PRKCA,PRKCB,PRKCE,PRKCH	0.0123246	0.0230871	0	0	0	0	0	0
	PID_CD40_PATHWAY	BIRC3,CBLB,CD40LG,JAK3,MAP3K1	0.0123397	0.0230871	0	0	0	0	0	0
	PID_HIV_NEF_PATHWAY	CASP2,DAXX,MAP3K5,RIPK1,TRAF2	0.0145913	0.026655	0	0	0	0	0	0
	PID_TELOMERASE_PATHWAY	ABL1,NBN,POT1,RBBP7,TERF1,TNKS,WRN	0.0149488	0.0270948	0	0	0	0	0	0
	PID_ER_NONGENOMIC_PATHWAY	ESR1,ESR2,GNG2,PLCB3,ROCK2,SRC	0.0156223	0.0276335	0	0	0	0	0	0
	KEGG_GRAFT_VERSUS_HOST_DISEASE	CD86,HLA-DPB1,HLA-DQA2,IL1B,IL6,KLRD1	0.0157225	0.0276335	0	0	0	0	0	0
	KEGG_ALLOGRAFT_REJECTION	CD28,CD40LG,CD80,HLA-DMA,HLA-DOB,IL10	0.0162547	0.0283008	0	0	0	0	0	0
	PID_FAS_PATHWAY	EZR,IKBKB,MAPK14,RIPK1,SYK	0.0170861	0.0293627	0	0	0	0	0	0
	PID_MYC_REPRESS_PATHWAY	COL1A2,FTH1,GADD45A,ITGB1,LGALS1,PDGFRB,SLC11A1,SPI1	0.018253	0.0303132	0	0	0	0	0	0
	KEGG_AUTOIMMUNE_THYROID_DISEASE	CD28,CD40LG,CD80,HLA-DMA,HLA-DOB,IL10	0.0187974	0.0304965	0	0	0	0	0	0
	PID_CMYB_PATHWAY	BIRC3,CD34,CD4,COL1A2,CSF1R,MAF,PIM1,SPI1,TFEC	0.0200047	0.0320075	0	0	0	0	0	0
	PID_ENDOTHELIN_PATHWAY	CYSLTR1,CYSLTR2,GNA11,PLCB2,PRKCA,PRKCB,PRKCE,PRKCH	0.0234333	0.0367333	0	0	0	0	0	0
	KEGG_HEDGEHOG_SIGNALING_PATHWAY	BMP5,GAS1,IHH,PRKX,STK36,WNT10A,WNT6	0.0241827	0.0376536	0	0	0	0	0	0
	KEGG_ETHER_LIPID_METABOLISM	CHPT1,PAFAH1B1,PLA2G2C,PLA2G2D,PLPP2	0.0246972	0.0381621	0	0	0	0	0	0
	KEGG_HISTIDINE_METABOLISM	ALDH2,ALDH3A2,AOC1,DDC,MAOA	0.025343	0.0386814	0	0	0	0	0	0
	PID_ERA_GENOMIC_PATHWAY	CD82,DDX54,MTA1,NCOR2,NRIP1,SMAD4,UBA3	0.0294295	0.0434882	0	0	0	0	0	0
	KEGG_PANCREATIC_CANCER	ARAF,CDK6,E2F3,IKBKB,RAC1,RALA,RALGDS	0.0304079	0.0446496	0	0	0	0	0	0
	KEGG_GLYCINE_SERINE_AND_THREONINE_METABOLISM	ALAS1,GAMT,MAOA,PIPOX,SHMT1	0.0353732	0.0509726	0	0	0	0	0	0
	KEGG_APOPTOSIS	IKBKB,IRAK1,PRKX,RIPK1,TNFRSF10A,TNFRSF10B,TRAF2,XIAP	0.0366299	0.0521359	0	0	0	0	0	0
	KEGG_LYSOSOME	AP1S1,AP3M2,ATP6AP1,CD164,CLTA,CTSB,GLA,GUSB,IGF2R,LAMP2	0.0395281	0.0545865	0	0	0	0	0	0
	PID_BMP_PATHWAY	BMPR1A,PPM1A,PPP1R15A,SMAD4,SMAD9	0.0440205	0.0597237	0	0	0	0	0	0
	PID_AJDISS_2PATHWAY	CDH1,CTNNA1,CTNND1,FYN,JUP,SRC	0.0507886	0.0669486	0	0	0	0	0	0
	KEGG_LYSINE_DEGRADATION	AASDHPPT,DOT1L,SETD1A,SETD1B,SETD7	0.05591	0.0720618	0	0	0	0	0	0
	PID_ERBB4_PATHWAY	ERBB4,EREG,GRIN2B,NEDD4,PRLR	0.0619015	0.0793434	0	0	0	0	0	0
	KEGG_PYRUVATE_METABOLISM	DLAT,HAGHL,MDH1,ME2,PDHB	0.062482	0.0796474	0	0	0	0	0	0
	PID_LYSOPHOSPHOLIPID_PATHWAY	ADCY1,CXCL8,GNAI2,IL6,LPAR4,MMP2,NFKBIA	0.0696806	0.0871014	0	0	0	0	0	0
	PID_AR_TF_PATHWAY	DNAJA1,EHMT2,MAPK14,NCOA2,ZMIZ2	0.0698313	0.0871014	0	0	0	0	0	0
	PID_SHP2_PATHWAY	IL6,IL6ST,KDR,NOS3,PDGFRB,TEK	0.0759688	0.0928861	0	0	0	0	0	0
	KEGG_WNT_SIGNALING_PATHWAY	AXIN1,AXIN2,FZD5,LRP5,MAPK10,NFATC1,PLCB3,PPP3CB,PRKCB,RAC2,ROCK2	0.0768461	0.0928861	0	0	0	0	0	0
	PID_LKB1_PATHWAY	CDC37,SMAD4,STK11,STK11IP,TSC2	0.0768712	0.0928861	0	0	0	0	0	0
IBD	PID_INTEGRIN1_PATHWAY	0	0	0	COL1A1,COL1A2,COL2A1,COL3A1,COL4A1,COL4A4,COL5A1,COL5A2,COL6A1,COL6A3,COL7A1,FBN1,IGSF8,ITGA1,ITGA10,ITGA11,ITGA3,ITGA4,ITGA5,ITGA8,ITGAV,JAM2,LAMA1,LAMA2,LAMA4,LAMC1,NID1,PLAU,SPP1,TGFBI,THBS2,TNC,VCAM1	2.11e-10	1.02e-08	0	0	0
	KEGG_CARDIAC_MUSCLE_CONTRACTION	0	0	0	ACTC1,ATP1A1,CACNA2D1,COX4I1,COX5A,COX5B,COX6A1,COX6B1,COX6C,COX7A2,COX7B,COX7C,COX8A,CYC1,MYL2,SLC8A1,SLC9A1,TPM3,UQCR10,UQCR11,UQCRB,UQCRC1,UQCRC2,UQCRFS1,UQCRH,UQCRQ	7.88e-07	2.53e-05	0	0	0
	KEGG_REGULATION_OF_ACTIN_CYTOSKELETON	0	0	0	ABI2,ACTN4,ARHGEF6,ARPC1A,BDKRB1,CFL1,F2R,FGF1,FGF2,FGF7,FGFR3,GNA12,GSN,ITGA1,ITGA10,ITGA11,ITGA3,ITGA4,ITGA5,ITGA8,ITGAL,ITGAM,ITGAV,ITGB2,ITGB3,MAP2K2,MAPK3,MRAS,MSN,MYL12A,MYL12B,NCKAP1L,PAK1,PAK4,PDGFA,PDGFB,PDGFRA,PDGFRB,PIK3CA,PIK3CD,PIK3CG,PIK3R5,PIKFYVE,PIP4K2A,PIP4K2C,PPP1CA,ROCK1,SLC9A1,SSH3,WAS,WASF1	7.58e-06	0.00019658	0	0	0
	KEGG_INOSITOL_PHOSPHATE_METABOLISM	0	0	0	IMPA2,INPP4A,INPP5A,INPP5K,ITPK1,ITPKA,PIK3CA,PIK3CD,PIK3CG,PIKFYVE,PIP4K2A,PIP4K2C,PLCB1,PLCB2,PLCB3,PLCD1,PLCD3,SYNJ1	0.00020179	0.0034304	0	0	0
	PID_A6B1_A6B4_INTEGRIN_PATHWAY	0	0	0	CASP7,COL17A1,ITGA6,ITGB1,LAMA2,LAMA3,LAMA4,LAMB1,LAMC2,MET,MST1,PMP22,RAC1,RXRG,YWHAZ	0.00044576	0.00560111	0	0	0
	PID_IL12_STAT4_PATHWAY	0	0	0	CD28,CD3E,CD3G,CD4,CD80,CD86,ETV5,IL18R1,IL18RAP,IL2RA,STAT4,TBX21	0.00075964	0.00738168	0	0	0
	KEGG_N_GLYCAN_BIOSYNTHESIS	0	0	0	ALG10,ALG10B,ALG3,ALG5,B4GALT1,DAD1,DDOST,DPM3,MAN1A1,MAN1C1,MGAT1,RPN1,RPN2	0.00130295	0.0110751	0	0	0
	KEGG_DILATED_CARDIOMYOPATHY	0	0	0	ADCY1,ADCY2,ATP2A2,CACNA2D1,CACNA2D4,DES,DMD,IGF1,ITGA2,ITGA6,ITGA7,ITGA9,ITGB1,ITGB6,ITGB7,LAMA2,MYL2,MYL3,RYR2,SGCD,SLC8A1,TPM2,TPM3	0.00219603	0.0152259	0	0	0
	PID_INTEGRIN_A4B1_PATHWAY	0	0	0	ADAM28,ARF6,CD81,CRK,FN1,ITGB1,JAM2,PTK2B,RAC1,VCAM1,YWHAZ	0.00221276	0.0152259	0	0	0
	KEGG_BASAL_CELL_CARCINOMA	0	0	0	BMP2,BMP4,CTNNB1,FZD1,FZD7,GLI1,GLI2,GLI3,HHIP,PTCH1,PTCH2,SHH,TCF7L1,TCF7L2,WNT2B	0.0037043	0.0218478	0	0	0
	PID_EPHB_FWD_PATHWAY	0	0	0	CRK,DNM1,EFNB2,EFNB3,GRIA1,KALRN,MAP2K1,MAPK3,NCK1,NRAS,RAC1,RAP1B	0.00622266	0.031006	0	0	0
	KEGG_LONG_TERM_DEPRESSION	0	0	0	GNAI3,GNAO1,GNAZ,GRIA1,GRIA3,IGF1,ITPR3,MAP2K1,MAPK3,NRAS,PLA2G2A,PLA2G5,PLA2G6,PPP2CB,PPP2R1B,RYR1	0.0072105	0.0347306	0	0	0
	KEGG_CHRONIC_MYELOID_LEUKEMIA	0	0	0	AKT3,BAD,CBL,CBLB,CBLC,MAP2K2,MAPK3,PIK3CA,PIK3CD,PIK3CG,PIK3R5,RB1,RUNX1,SHC3,SHC4,TGFBR1,TGFBR2	0.00924749	0.0402479	0	0	0
	PID_AR_NONGENOMIC_PATHWAY	0	0	0	GNAI1,GNG2,MAP2K2,MAPK3,PIK3CA,PLCB1,PLCB2,PLCB3,SRC	0.0094701	0.0402479	0	0	0
	PID_TGFBR_PATHWAY	0	0	0	CAMK2A,CAV1,CTNNB1,DAB2,DACT2,PPP2CB,PPP2R2A,SKIL,SMAD3,SMURF1,SPTBN1,STRAP,TGFBR3	0.0102268	0.0422222	0	0	0
	PID_MTOR_4PATHWAY	0	0	0	DEPTOR,EEF2K,EIF4E,HRAS,IRS1,MAP2K1,MAP2K2,MLST8,PRR5,PXN,RICTOR,RPS6KA1,SFN,SREBF1,TSC1	0.0111815	0.0449645	0	0	0
	PID_ANGIOPOIETIN_RECEPTOR_PATHWAY	0	0	0	ANGPT2,ETS1,FGF2,FYN,GRB7,ITGA5,MAPK3,MMP2,PAK1,PIK3CA,TEK	0.0128559	0.0502074	0	0	0
	KEGG_THYROID_CANCER	0	0	0	CTNNB1,MAP2K1,MAPK3,NRAS,RXRG,TCF7L1,TCF7L2,TFG,TPM3	0.0137133	0.051749	0	0	0
	KEGG_SMALL_CELL_LUNG_CANCER	0	0	0	AKT3,COL4A1,COL4A2,COL4A4,ITGA3,ITGAV,LAMA1,LAMA2,LAMA4,LAMC1,PIK3CA,PIK3CD,PIK3CG,PIK3R5,RARB,RB1,TRAF1,TRAF4,TRAF5	0.0182285	0.0634702	0	0	0
	PID_ARF6_TRAFFICKING_PATHWAY	0	0	0	ARF6,ASAP2,BIN1,CTNNA1,CTNNB1,CTNND1,EDNRB,ITGA2,ITGA6,ITGA7,ITGA9,ITGB1,SPAG9	0.019551	0.0664733	0	0	0
	PID_TRAIL_PATHWAY	0	0	0	CASP10,CASP8,CFLAR,CHUK,MAPK3,RIPK1,TNFRSF10A,TNFSF10	0.0240082	0.0770929	0	0	0
	PID_TRKR_PATHWAY	0	0	0	CCND1,DYNLT1,EHD4,FRS2,GAB2,GIPC1,HRAS,MAP2K1,PIK3R1,RAP1B,RHOG,SOS1,SQSTM1,STAT3	0.0258644	0.0795194	0	0	0
	PID_CDC42_PATHWAY	0	0	0	ACTR3,ARHGDIA,ARPC1B,ARPC3,ARPC4,ARPC5,BAIAP2,BCAR1,CFL1,CTNNA1,CTNNB1,HES5,HRAS,MAP2K3,MAP3K11,PIK3R1	0.0283257	0.0826881	0	0	0
	PID_TCPTP_PATHWAY	0	0	0	CSF1,CSF1R,HGF,ITGA1,KDR,PDGFB,PDGFRB,PIK3CA,PIK3CD,RAB4A,SRC	0.0314072	0.0889872	0	0	0
	PID_P38_MKK3_6PATHWAY	0	0	0	ATM,CCM2,GADD45A,MAP2K3,MAP3K10,MAP3K5,MAP3K6	0.0327912	0.0911218	0	0	0
IBS	KEGG_RIBOSOME	0	0	0	0	0	0	RPL11,RPL12,RPL13,RPL13A,RPL14,RPL17,RPL18,RPL18A,RPL19,RPL23,RPL23A,RPL24,RPL27,RPL27A,RPL28,RPL3,RPL30,RPL31,RPL32,RPL34,RPL35,RPL35A,RPL36,RPL37A,RPL38,RPL4,RPL41,RPL5,RPL8,RPLP1,RPLP2,RPS11,RPS12,RPS13,RPS15,RPS15A,RPS17,RPS19,RPS20,RPS23,RPS24,RPS25,RPS27A,RPS28,RPS3,RPS6,RPS7,RPS8,UBA52	6.77e-65	1.04e-62
	KEGG_HEMATOPOIETIC_CELL_LINEAGE	0	0	0	0	0	0	CD19,CD1B,CD2,CD22,CD37,CD3D,CD3E,CD3G,CD7,CD8B,CR1,IL7R,MS4A1	1.41e-10	3.62e-09
	KEGG_CYTOKINE_CYTOKINE_RECEPTOR_INTERACTION	0	0	0	0	0	0	CCL19,CCL22,CCL23,CCR4,CCR6,CCR7,CD40LG,IL21,IL21R,IL23A,IL24,IL7R,LTA,LTB,TNFRSF13C,TNFRSF9,TNFSF11,TNFSF13B,TNFSF14	5.34e-10	1.17e-08
	KEGG_B_CELL_RECEPTOR_SIGNALING_PATHWAY	0	0	0	0	0	0	CARD11,CD19,CD22,CD79B,DAPP1,INPP5D,PIK3CD,PRKCB,PTPN6,RAC2	2.61e-08	4.01e-07
	PID_PI3KCI_PATHWAY	0	0	0	0	0	0	BLK,DAPP1,ITK,LCK,PIK3CD,ZAP70	2.84e-05	0.0002305
	KEGG_LEUKOCYTE_TRANSENDOTHELIAL_MIGRATION	0	0	0	0	0	0	ITGAL,ITK,MMP9,NCF1,PIK3CD,PRKCB,RAC2,RHOH	0.00013455	0.00094185
	KEGG_SPLICEOSOME	0	0	0	0	0	0	BUD31,DHX15,LSM2,LSM6,PPIE,PRPF38B,SF3B1,SF3B5,SNRPC,SNRPE,U2SURP	0.00015535	0.00104019
	KEGG_SYSTEMIC_LUPUS_ERYTHEMATOSUS	0	0	0	0	0	0	C1QA,C1QB,C1R,C1S,FCGR2A,HLA-DPA1,HLA-DPB1	0.0004564	0.00281144
	PID_ERBB2_ERBB3_PATHWAY	0	0	0	0	0	0	BAD,CHRNE,DOCK7,HRAS,KRAS,MTOR,NRAS,PIK3CB,PTPN11,STAT3	0.00153715	0.00845431
	KEGG_COMPLEMENT_AND_COAGULATION_CASCADES	0	0	0	0	0	0	A2M,C1QA,C1QB,C1R,C1S	0.00210453	0.0108033
	KEGG_RENAL_CELL_CARCINOMA	0	0	0	0	0	0	BRAF,EGLN2,EP300,GAB1,HRAS,KRAS,MET,NRAS,PAK2,PIK3CB,PTPN11,RBX1,SOS2,VEGFB	0.00246828	0.0118786
	KEGG_MTOR_SIGNALING_PATHWAY	0	0	0	0	0	0	BRAF,MLST8,MTOR,PDPK1,PIK3CB,PRKAA2,RICTOR,RPS6KA6,RPS6KB2,STK11,VEGFB	0.00500105	0.0233382
	KEGG_FC_GAMMA_R_MEDIATED_PHAGOCYTOSIS	0	0	0	0	0	0	INPP5D,NCF1,PIK3CD,PRKCB,RAC2	0.00528711	0.0239475
	KEGG_RNA_POLYMERASE	0	0	0	0	0	0	POLR1A,POLR1B,POLR2G,POLR2I,POLR2J,POLR3B,POLR3GL	0.00576751	0.025377
	KEGG_ECM_RECEPTOR_INTERACTION	0	0	0	0	0	0	CD36,COL5A2,ITGA8,LAMA4,SDC3	0.00784549	0.0316606
	KEGG_PYRIMIDINE_METABOLISM	0	0	0	0	0	0	DUT,NME1-NME2,NME2,NME3,POLE,POLR2G,POLR2I,POLR2J,POLR3GL,UCK1	0.00801795	0.0316606
	KEGG_SELENOAMINO_ACID_METABOLISM	0	0	0	0	0	0	AHCYL2,GGT7,MARS2,MAT2A,PAPSS2	0.00849097	0.0326902
	KEGG_RNA_DEGRADATION	0	0	0	0	0	0	DCPS,EXOSC5,EXOSC7,LSM2,LSM6	0.0101704	0.0372914
	KEGG_MAPK_SIGNALING_PATHWAY	0	0	0	0	0	0	FGFR4,MAP4K1,PLA2G2D,PRKCB,PTPN7,RAC2,RASGRP1,RASGRP2	0.0118288	0.0423635
	PID_ERBB1_RECEPTOR_PROXIMAL_PATHWAY	0	0	0	0	0	0	GAB1,HRAS,KRAS,NRAS,PIK3CB,PTPN11,STAT3	0.0133366	0.0456407
	PID_PI3K_PLC_TRK_PATHWAY	0	0	0	0	0	0	BAD,GAB1,HRAS,KRAS,NRAS,PDPK1,YWHAG	0.0212517	0.0667909
	KEGG_NEUROTROPHIN_SIGNALING_PATHWAY	0	0	0	0	0	0	ATF4,BAD,BAX,BRAF,FRS2,GAB1,HRAS,KRAS,MAP2K7,NRAS,NTF3,PDPK1,PIK3CB,PTPN11,RPS6KA6,SOS2,YWHAG	0.0225356	0.0694097
	PID_ECADHERIN_STABILIZATION_PATHWAY	0	0	0	0	0	0	CTNNA1,CTNNB1,DIAPH1,LIMA1,LPP,MET,NCKAP1,PLEKHA7	0.0230929	0.0697313
	KEGG_ACUTE_MYELOID_LEUKEMIA	0	0	0	0	0	0	BAD,BRAF,HRAS,KRAS,MTOR,NRAS,PIK3CB,RPS6KB2,SOS2,STAT3	0.0323053	0.090455
	PID_PDGFRB_PATHWAY	0	0	0	0	0	0	ACTN4,ACTR2,BRAF,BRK1,DOK1,GAB1,HRAS,IQGAP1,JUND,KRAS,MAP2K7,NCKAP1,NRAS,PIK3CB,PTPN11,STAT3,YES1,YWHAG	0.0341829	0.094003
