## Supplementary Table S9 for "Shared and disease-specific host gene-microbiome interactions across human diseases"

### Sheet: CRC_case_specific_host_pathways
Table S9: Host pathways enriched in host genes associated with specific gut microbes in CRC (FDR < 0.2)
Pathway	gene_names_in_pathway	p_val	p_adj
INTERLEUKIN_10_SIGNALING	CCL4,CCR1,CCR2,CXCL8,FPR1,IL1R2,IL1RN,TYK2	0.00271414	0.0695221
REGULATION_OF_MECP2_EXPRESSION_AND_ACTIVITY	CAMK2A,CAMK2B,CAMK2D,NCOR2,TBL1XR1	0.00459348	0.0695221
SIGNALING_BY_NOTCH1_IN_CANCER	ADAM10,APH1B,CDK8,MIB1,MIB2,NCOR2,TBL1XR1	0.00700622	0.0695221
ION_TRANSPORT_BY_P_TYPE_ATPASES	ATP11C,ATP13A1,ATP8B4,ATP9A,CAMK2A,CAMK2B,CAMK2D	0.0104432	0.0695221
LONG_TERM_POTENTIATION	CALM2,CAMK2A,CAMK2B,CAMK2D,CHP2,GRIN2C,ITPR3,MAP2K2	0.0112132	0.0695221
TRANSCRIPTIONAL_REGULATION_BY_MECP2	CAMK2A,CAMK2B,CAMK2D,IRAK1,NCOR2,TBL1XR1	0.0251657	0.108083
CYTOSOLIC_DNA_SENSING_PATHWAY	CCL4,IRF3,NFKBIA,RIPK3,ZBP1	0.0263504	0.108083
SIGNALING_BY_NOTCH1	ADAM10,APH1B,CDK8,MIB1,MIB2,NCOR2,TBL1XR1	0.0278923	0.108083
ASSEMBLY_AND_CELL_SURFACE_PRESENTATION_OF_NMDA_RECEPTORS	CAMK2A,CAMK2B,CAMK2D,GRIN2C,TUBAL3	0.0339196	0.116834
HEPARAN_SULFATE_HEPARIN_HS_GAG_METABOLISM	B3GALT6,BGN,CSPG5,GPC3,HPSE,IDUA	0.0461251	0.125786
LEISHMANIA_INFECTION	FCGR2A,IRAK1,ITGB1,MAPK12,NCF2,NFKBIA,TLR4	0.0468426	0.125786
CHONDROITIN_SULFATE_DERMATAN_SULFATE_METABOLISM	B3GALT6,BGN,CSPG5,DSE,GPC3,IDUA	0.0504249	0.125786
DAG_AND_IP3_SIGNALING	CAMK2A,CAMK2B,CAMK2D,CAMKK1,ITPR3	0.052749	0.125786
EPITHELIAL_CELL_SIGNALING_IN_HELICOBACTER_PYLORI_INFECTION	ADAM10,ATP6V1A,CXCL8,MAPK12,NFKBIA,TCIRG1	0.059738	0.132277
NEUROTRANSMITTER_RELEASE_CYCLE	PPFIA4,RAB3A,SLC6A12,SYN3,TSPOAP1	0.0640459	0.132361
GLIOMA	CALM2,CAMK2A,CAMK2B,CAMK2D,E2F2,MAP2K2	0.075501	0.146283
RIG_I_LIKE_RECEPTOR_SIGNALING_PATHWAY	CXCL8,IRF3,MAPK12,NFKBIA,TRAF2	0.0903643	0.155627
TRANSPORT_OF_MATURE_TRANSCRIPT_TO_CYTOPLASM	CPSF1,CPSF4,POM121,SYMPK,UPF3B	0.0903643	0.155627
G_PROTEIN_MEDIATED_EVENTS	CAMK2A,CAMK2B,CAMK2D,CAMKK1,ITPR3	0.105322	0.171841
SIGNALING_BY_RAS_MUTANTS	CAMK2A,CAMK2B,CAMK2D,MAP2K2,RASAL2	0.11323	0.175506
COLLAGEN_DEGRADATION	ADAM10,COL10A1,COL11A2,MMP12,PHYKPL,TMPRSS6	0.120473	0.177841
INTERFERON_ALPHA_BETA_SIGNALING	IFIT2,IFNAR2,IRF3,TYK2,USP18	0.138574	0.195263

### Sheet: IBD_case_specific_host_pathways
Table S9: Host pathways enriched in host genes associated with specific gut microbes in IBD (FDR < 0.2)
pathway	gene_names_in_pathway	p_val	p_adj
THROMBIN_SIGNALLING_THROUGH_PROTEINASE_ACTIVATED_RECEPTORS_PARS	ARRB1,F2R,GNA11,GNA15,GNB4,GNB5,GNG2,GNG5,MAPK3,SRC	0.00014707	0.034855
MELANOMA	BAD,CCND1,E2F3,EGF,FGF12,FGF2,FGF9,MAP2K2,MAPK3,MITF,PDGFD,PIK3R2,PIK3R5,RB1	0.00046964	0.0556518
GLUCAGON_TYPE_LIGAND_RECEPTORS	GCG,GLP2R,GNB4,GNB5,GNG2,GNG5,VIPR1,VIPR2	0.00147794	0.116757
ADP_SIGNALLING_THROUGH_P2Y_PURINOCEPTOR_1	GNA11,GNA15,GNB4,GNB5,GNG2,GNG5,SRC	0.00280966	0.166473
CITRATE_CYCLE_TCA_CYCLE	ACO2,DLAT,DLD,IDH3A,PC,PCK2,SDHA,SDHB	0.00355912	0.168702
NON_SMALL_CELL_LUNG_CANCER	BAD,CCND1,E2F3,EGF,ERBB2,MAP2K2,MAPK3,PIK3R2,PIK3R5,RB1,RXRA	0.00499934	0.173312
TXA2PATHWAY	EGF,FGR,GNA11,GNA15,GNB5,GNG2,ICAM1,PIK3R5,ROCK1,SRC,TGM2	0.00597252	0.173312
RHOA_REG_PATHWAY	ARHGAP35,ARHGDIA,ARHGEF10L,ARHGEF18,ARHGEF5,DLC1,MCF2L,NGEF,PLEKHG6,VAV2	0.00616759	0.173312
NEGATIVE_REGULATION_OF_FGFR3_SIGNALING	FGF2,FGF9,FGFR3,MAPK3,SRC	0.00730944	0.173312
BLADDER_CANCER	CCND1,E2F3,EGF,ERBB2,FGFR3,MAP2K2,MAPK3,MMP1,RB1	0.00756594	0.173312
GLUCAGON_LIKE_PEPTIDE_1_GLP1_REGULATES_INSULIN_SECRETION	GCG,GNB4,GNB5,GNG2,GNG5,ITPR1,KCNB1,PRKAR2B	0.00920001	0.173312
FGFR2_ALTERNATIVE_SPLICING	HNRNPH1,POLR2H,POLR2J,POLR2L,TIA1	0.0104191	0.173312
FGFR2_MUTANT_RECEPTOR_ACTIVATION	FGF2,FGF9,POLR2H,POLR2J,POLR2L	0.0104191	0.173312
FGF_PATHWAY	CAMK2A,FGF2,FGF9,FGFR3,MAPK3,NCAM1,PAK4,PLAU,RPS6KA1,SRC	0.0105086	0.173312
INTEGRIN1_PATHWAY	COL4A1,COL4A4,COL5A2,COL6A3,FBN1,ITGA1,ITGA4,ITGA5,LAMA1,LAMC1,NID1,PLAU,TGM2	0.0123564	0.173312
ARF6_PATHWAY	ARRB1,EFNA1,EGF,GNA11,GNA15,ITGB3,PXN,SRC	0.013747	0.173312
SIGNAL_AMPLIFICATION	GNA11,GNA15,GNB4,GNB5,GNG2,GNG5,SRC	0.0137781	0.173312
SIGNALING_BY_NON_RECEPTOR_TYROSINE_KINASES	ARHGAP35,CCND1,CDK2,EGF,ERBB2,ERBB4,LRRK2,PTK6,PXN,STAP2	0.0144848	0.173312
TRP_CHANNELS	RIPK3,TRPA1,TRPM4,TRPM6,TRPV2,TRPV3	0.0165016	0.173312
FRA_PATHWAY	CCND1,DMTF1,GJA1,ITGB4,JUND,MMP1,PLAU,THBD	0.0165508	0.173312
DETOXIFICATION_OF_REACTIVE_OXYGEN_SPECIES	CYBB,GPX7,GPX8,NCF2,NOX5,NUDT2,PRDX6,TXNRD2	0.0165508	0.173312
FAK_PATHWAY	ARHGAP35,ASAP1,CCND1,ETS1,ITGA5,NCK2,PXN,RAP1B,RRAS,SRC	0.0168494	0.173312
SIGNALING_BY_RAS_MUTANTS	ARRB1,CAMK2A,CNKSR2,DAB2IP,ITGB3,MAP2K2,MAPK3,RAP1B,RASA2,SRC	0.0168494	0.173312
SIGNALING_BY_FGFR2	FGF2,FGF9,HNRNPH1,MAPK3,POLR2H,POLR2J,POLR2L,SRC,TIA1	0.0183802	0.173312
COLLAGEN_DEGRADATION	ADAM17,COL26A1,COL4A1,COL4A4,COL5A2,COL6A3,CTSK,FURIN,MMP1,MMP10,MMP12,MMP19	0.0202289	0.173312
PYRUVATE_METABOLISM_AND_CITRIC_ACID_TCA_CYCLE	ACO2,BSG,DLAT,DLD,FAHD1,HAGH,IDH3A,RXRA,SDHA,SDHB	0.0224155	0.173312
SIGNALING_BY_MODERATE_KINASE_ACTIVITY_BRAF_MUTANTS	ARRB1,CAMK2A,CNKSR2,ITGB3,MAP2K2,MAPK3,RAP1B,SRC	0.0233524	0.173312
SELENOAMINO_ACID_METABOLISM	CTH,GGT6,LCMT1,MAT2A,SEPHS2	0.0248219	0.173312
LYMPH_ANGIOGENESIS_PATHWAY	ITGA1,ITGA4,ITGA5,MAPK3,RPS6KA1	0.0248219	0.173312
EPHA_FWDPATHWAY	EFNA1,FGR,NGEF,PIK3R5,ROCK1,SRC,VAV2	0.0249186	0.173312
AVB3_INTEGRIN_PATHWAY	COL4A1,COL4A4,COL5A2,COL6A3,FGF2,ITGB3,KDR,MAPK3,PXN,ROCK1,SRC,TGFBR2	0.0256276	0.173312
REGULATION_OF_INSULIN_SECRETION	ACSL4,CACNB3,GCG,GNA11,GNA15,GNB4,GNB5,GNG2,GNG5,ITPR1,KCNB1,PRKAR2B	0.0256276	0.173312
CHRONIC_MYELOID_LEUKEMIA	BAD,CBLC,CCND1,E2F3,MAP2K2,MAPK3,PIK3R2,PIK3R5,RB1,RUNX1,TGFBR2	0.0258369	0.173312
PANCREATIC_CANCER	ARHGEF6,BAD,CCND1,E2F3,EGF,ERBB2,MAPK3,PIK3R2,PIK3R5,RB1,TGFBR2	0.0258369	0.173312
VEGFR1_2_PATHWAY	AKAP1,FLT1,ITGB3,KDR,MAP2K2,MAP2K3,MAPK3,NCK2,PXN,ROCK1,SRC	0.0258369	0.173312
RAB_GERANYLGERANYLATION	RAB12,RAB17,RAB24,RAB27B,RAB31,RAB3B,RAB40B,RAB40C,RAB43,RAB8B	0.0292044	0.173312
LAMININ_INTERACTIONS	COL4A1,COL4A4,ITGA1,ITGB4,LAMA1,LAMC1,NID1	0.0297025	0.173312
MAP2K_AND_MAPK_ACTIVATION	ARRB1,CNKSR2,ITGB3,MAP2K2,MAPK3,RAP1B,SRC	0.0297025	0.173312
SMOOTH_MUSCLE_CONTRACTION	ANXA1,DYSF,GUCY1A2,ITGA1,MYL12A,PXN,SORBS3	0.0297025	0.173312
G_PROTEIN_BETA:GAMMA_SIGNALLING	ARHGEF6,GNB4,GNB5,GNG2,GNG5,PIK3R5	0.0313751	0.173312
G_BETA:GAMMA_SIGNALLING_THROUGH_PI3KGAMMA	GNB4,GNB5,GNG2,GNG5,PIK3R5	0.0315302	0.173312
INTEGRIN3_PATHWAY	COL4A1,COL4A4,FBN1,ITGB3,KDR,LAMC1,PLAU,TGFBR2	0.0319081	0.173312
SIGNALING_BY_FGFR_IN_DISEASE	FGF2,FGF9,FGFR1OP,FGFR3,LRRFIP1,POLR2H,POLR2J,POLR2L	0.0319081	0.173312
MET_PATHWAY	BAD,EIF4EBP1,ETS1,MAP2K2,MAPK3,MUC20,NCK2,PAK4,PXN,RAP1B,SRC	0.0327353	0.173312
ACUTE_MYELOID_LEUKEMIA	BAD,CCND1,EIF4EBP1,MAP2K2,MAPK3,PIK3R2,PIK3R5,PIM2,RUNX1	0.0329074	0.173312
NCAM1_INTERACTIONS	CACNB3,COL4A1,COL4A4,COL5A2,COL6A3,GFRA1,NCAM1,ST8SIA4	0.0368973	0.179176
NCAM_SIGNALING_FOR_NEURITE_OUT_GROWTH	CACNB3,COL4A1,COL4A4,COL5A2,COL6A3,GFRA1,MAPK3,NCAM1,SRC,ST8SIA4	0.0373339	0.179176
GLYPICAN_1PATHWAY	FGF2,FGR,FLT1,LAMA1,SRC,TGFBR2	0.0378009	0.179176
NEGATIVE_REGULATION_OF_MAPK_PATHWAY	DUSP5,DUSP8,MAP2K2,MAPK3,PPP2R5A,PPP2R5B	0.0378009	0.179176
PEROXISOMAL_LIMETABOLISM	ACAA1,ACOT8,ACOX3,CRAT,MLYCD,PECR	0.0378009	0.179176
CONSTITUTIVE_SIGNALING_BY_ABERRANT_PI3K_IN_CANCER	CD80,CD86,EGF,ERBB2,ERBB4,FGF2,FGF9,FGFR3,IRS2,PIK3R2,SRC	0.0408455	0.179266
EXTRA_NUCLEAR_ESTROGEN_SIGNALING	CCND1,EGF,GNB4,GNB5,GNG2,GNG5,MAPK3,PIK3R2,SRC,ZDHHC21,ZDHHC7	0.0408455	0.179266
ONCOGENIC_MAPK_SIGNALING	ARRB1,CAMK2A,CNKSR2,DAB2IP,ITGB3,MAP2K2,MAPK3,QKI,RAP1B,RASA2,SRC	0.0408455	0.179266
SEMAPHORIN_INTERACTIONS	ARHGAP35,ERBB2,ITGA1,NRP1,PLXNA2,PLXNC1,PTPRC,RND1,ROCK1,RRAS,SEMA6A	0.0408455	0.179266
S1P_S1P3_PATHWAY	FLT1,GNA11,GNA15,ITGB3,MAPK3,SRC	0.0450077	0.191126
AMB2_NEUTROPHILS_PATHWAY	FGR,ICAM1,MST1R,PLAU,RAP1B,ROCK1,SRC	0.0476309	0.191126
ATF2_PATHWAY	ACHE,CBFB,CCND1,DUSP5,DUSP8,JUND,MAPK3,PLAU,RB1	0.0479989	0.191126
SIGNALING_BY_BRAF_AND_RAF_FUSIONS	ARRB1,CAMK2A,CNKSR2,ITGB3,MAP2K2,MAPK3,QKI,RAP1B,SRC	0.0479989	0.191126
RAF_ACTIVATION	CAMK2A,MAP2K2,PPP2R5A,PPP2R5B,SRC	0.0480631	0.191126
ENDOMETRIAL_CANCER	BAD,CCND1,EGF,ERBB2,MAP2K2,MAPK3,PIK3R2,PIK3R5	0.0483862	0.191126

### Sheet: IBS_case_specific_host_pathways
Table S9: Host pathways enriched in host genes associated with specific gut microbes in IBS (FDR < 0.2)
Pathway	gene_names_in_pathway	p_val	p_adj
SUMOYLATION_OF_CHROMATIN_ORGANIZATION_PROTEINS	CHD3,HIST1H4B,NUP50,PCGF2,RANBP2	0.00687139	0.0193912
TRANSPORT_OF_MATURE_TRANSCRIPT_TO_CYTOPLASM	NUP50,NXT1,RANBP2,SRRM1,U2AF1L4	0.00775648	0.0193912
SUMOYLATION_OF_DNA_DAMAGE_RESPONSE_AND_REPAIR_PROTEINS	NUP50,PCGF2,RANBP2,SMC1A,SMC5	0.0178255	0.0297092
ARACHIDONIC_ACID_METABOLISM	CYP8B1,DPEP1,DPEP2,LTA4H,PLA2G4A	0.0251207	0.0314009
PPAR_SIGNALING_PATHWAY	ACSL3,ACSL4,CYP8B1,FABP3,LPL	0.0366127	0.0366127
