## Supplementary Table S10 for "Shared and disease-specific host gene-microbiome interactions across human diseases"

### Sheet: Index
Sheet name	Description
(CRC & IBD & IBS)_shared_taxa_interactions	Host gene-taxa interactions for gut microbes shared across CRC, IBD, and IBS (Figure 4A, Network 1)
(CRC & IBS)_shared_taxa_interactions	Host gene-taxa interactions for gut microbes shared across CRC and IBS (Figure 4A, Network 2)
(IBD & IBS)_shared_taxa_interactions	Host gene-taxa interactions for gut microbes shared across IBD and IBS (Figure 4A, Network 3)
(CRC & IBD)_shared_taxa_interactions	Host gene-taxa interactions for gut microbes shared across CRC and IBD (Figure 4A, Network 4)

### Sheet: (CRC & IBD & IBS)_shared_taxa_i
Table S10: Host gene-taxa interactions for gut microbes shared across CRC, IBD, and IBS (Figure 4A, Network 1)
taxa_name	gene	dataset	FDR_q-value
Peptostreptococcaceae	RNF130	CRC	1.27e-05
Streptococcus	RIPK4	CRC	1.49e-05
Streptococcus	AIDA	CRC	2.87e-05
Peptostreptococcaceae	GAB1	CRC	0.000123581
Staphylococcus	DTNA	CRC	0.00668807
Streptococcus	TMPRSS11D	CRC	0.06743
Peptostreptococcaceae	COL11A2	CRC	0.0860634
Streptococcus	GLB1L2	CRC	0.0944171
Peptostreptococcaceae	PYGB	IBD	1.78e-27
Staphylococcus	SDS	IBD	0.000619872
Streptococcus	PCDHGA3	IBD	0.0746423
Peptostreptococcaceae	HIST1H3E	IBD	5.26e-19
Peptostreptococcaceae	HIGD2A	IBD	4.08e-12
Peptostreptococcaceae	NCK2	IBD	2.1e-10
Peptostreptococcaceae	HSP90B1	IBD	2.19e-10
Peptostreptococcaceae	TOM1L2	IBD	2.72e-08
Peptostreptococcaceae	UPF1	IBD	1.56e-07
Peptostreptococcaceae	CYBB	IBD	9.36e-06
Streptococcus	DPEP2	IBS	5.03e-07
Peptostreptococcaceae	RASA4B	IBS	0.00153953
Staphylococcus	ECT2L	IBS	0.00899612
Streptococcus	HSD17B14	IBS	0.0472206
Peptostreptococcaceae	LIPH	IBS	0.0638373
Peptostreptococcaceae	HAS2	IBS	0.0977239

### Sheet: (CRC & IBS)_shared_taxa_interac
Table S10: Host gene-taxa interactions for gut microbes shared between CRC and IBS (Figure 4A, Network 2)
taxa_name	gene	dataset	FDR_q-value
Bifidobacterium	FBXO44	CRC	1.52e-14
Coprococcus	SCTR	CRC	0.00552324
Bifidobacterium	RILPL2	CRC	0.0109535
Actinobacteria	ACCS	CRC	0.0377028
Bifidobacteriaceae	SYTL2	CRC	0.0688924
Clostridium	BIVM	CRC	0.0747905
Firmicutes	NOS3	CRC	0.0963293
Bifidobacteriaceae	RRAGD	CRC	0.099072
Clostridium	TUBGCP5	IBS	4.47e-15
Bifidobacterium	NT5M	IBS	3.48e-07
Actinobacteria	ATP13A4	IBS	1.41e-06
Firmicutes	SLC17A3	IBS	1.46e-05
Bifidobacteriaceae	FAM83B	IBS	0.00027769
Coprococcus	PRSS33	IBS	0.0261961
Actinobacteria	IFT80	IBS	2.76e-06
Bifidobacteriaceae	AIP	IBS	0.0028535
Clostridium	CMSS1	IBS	0.00361693
Firmicutes	APOB	IBS	0.0161266

### Sheet: (IBD & IBS)_shared_taxa_interac
Table S10: Host gene-taxa interactions for gut microbes shared between IBD and IBS (Figure 4A, Network 3)
taxa_name	gene	dataset	BH_global
Selenomonadales	ARSA	IBD	4.15e-10
Lachnoclostridium	NUDT2	IBD	0.00174225
Intestinibacter	CCND1	IBD	0.0073042
Anaerostipes	RIBC2	IBD	0.0244361
Selenomonadales	PQLC2	IBD	0.0011944
Lachnoclostridium	CTSA	IBD	0.0800608
Anaerostipes	METTL18	IBD	0.0939563
Selenomonadales	MAFK	IBD	0.00246507
Lachnoclostridium	HS3ST6	IBD	0.0926379
Selenomonadales	RAB43	IBD	0.0491137
Selenomonadales	CWC15	IBS	0.00115433
Intestinibacter	TBX15	IBS	0.00145336
Intestinibacter	P2RY14	IBS	0.00468183
Anaerostipes	PKLR	IBS	0.00557744
Intestinibacter	GRIK4	IBS	0.0143992
Selenomonadales	HSPB11	IBS	0.0155199
Selenomonadales	OARD1	IBS	0.0266322
Lachnoclostridium	MB	IBS	0.036532

### Sheet: (CRC & IBD)_shared_taxa_interac
Table S10: Host gene-taxa interactions for gut microbes shared between CRC and IBD (Figure 4A, Network 4)
taxa_name	gene	dataset	BH_global
Blautia	ZBP1	CRC	2.4e-93
Coriobacteriaceae	WNT9A	CRC	1.45e-20
Lachnospira	FH	CRC	4.88e-19
Dorea	ATP9A	CRC	5.84e-13
Neisseriaceae	KIF5B	CRC	8.88e-10
Verrucomicrobia	DFFA	CRC	0.0311698
Porphyromonadaceae	CABCOCO1	CRC	0.0326408
Blautia	CLSTN3	CRC	9.3e-55
Coriobacteriaceae	CAVIN3	CRC	7.96e-08
Neisseriaceae	PPP2R2C	CRC	2.11e-06
Blautia	RIPK3	CRC	0.00960867
Coriobacteriaceae	CBLN4	IBD	0.00070019
Verrucomicrobia	WDR72	IBD	0.010195
Lachnospira	AARD	IBD	0.0295341
Neisseriaceae	ZNF562	IBD	0.0406402
Blautia	RIPK3-IBD	IBD	0.040884
Porphyromonadaceae	TRIP10	IBD	0.0434775
Dorea	C3orf67	IBD	0.0784136
Neisseriaceae	SLC35F5	IBD	0.044367
Blautia	ANKRD13B	IBD	0.0688359
Porphyromonadaceae	MAPRE3	IBD	0.0759967
