## Supplementary Table S11 for "Shared and disease-specific host gene-microbiome interactions across human diseases"

### Sheet: Index
Sheet name	Description
(CRC & IBD & IBS)_shared_genes_interactions	Host gene-taxa interactions for host genes shared across CRC, IBD, and IBS (Figure 4B, Network 1)
(CRC & IBS)_shared_genes_interactions	Host gene-taxa interactions for host genes shared across CRC and IBS (Figure 4B, Network 2)
(IBD & IBS)_shared_genes_interactions	Host gene-taxa interactions for host genes shared across IBD and IBS (Figure 4B, Network 3)
(CRC & IBD)_shared_genes_interactions	Host gene-taxa interactions for host genes shared across CRC and IBD (Figure 4B, Network 4)

### Sheet: (CRC & IBD & IBS)_shared_genes_
Table S11: Host gene-taxa interactions for host genes shared across CRC, IBD, and IBS (Figure 4B, Network 11
gene	taxa_name	dataset	BH_global
SLC12A7	Blautia	CRC	2.76e-05
PRR7	Blautia	CRC	0.00496952
CD302	Peptoniphilus	CRC	0.00786486
USP54	Synergistales	CRC	0.0233936
PINK1	Collinsella	CRC	0.0444625
PRR7	Granulicatella	IBD	4.43e-08
CD302	Micrococcaceae	IBD	0.0119521
PINK1	Peptostreptococcaceae	IBD	0.0163254
SLC12A7	Selenomonadales	IBD	0.0800161
USP54	Peptostreptococcaceae	IBD	0.0820655
SLC12A7	Bacteroides coprocola	IBS	6.98e-38
CD302	Bacteroides ovatus	IBS	5.1e-05
PRR7	Ruminococcus lactaris	IBS	0.00036608
USP54	[Eubacterium] eligens	IBS	0.0158518
PINK1	Blautia	IBS	0.0467

### Sheet: (CRC & IBS)_shared_genes_intera
Table S11: Host gene-taxa interactions for host genes shared across CRC and IBS (Figure 4B, Network 2)
gene	taxa_name	dataset	BH_global
UNC13D	Blautia	CRC	1.28e-24
CDH2	Bacteroidales	CRC	6.13e-15
HBA1	Peptoniphilus	CRC	2.96e-06
LMTK3	Blautia	CRC	0.00115338
GCAT	Neisseria	CRC	0.00226579
RNF44	Bacteroidales	CRC	0.0276167
SDR16C5	Finegoldia	CRC	0.0367358
STYXL1	Legionella	CRC	0.0378565
CFAP45	Cellulosimicrobium	CRC	0.0551937
DUSP15	BS11	CRC	0.0868116
SDR16C5	Butyricimonas virosa	IBS	5.96e-12
CFAP45	[Clostridium] leptum	IBS	4.39e-06
UNC13D	Slackia	IBS	0.00010962
CDH2	Erysipelatoclostridium	IBS	0.00470514
GCAT	Acutalibacter	IBS	0.0122324
LMTK3	Oscillibacter	IBS	0.0147976
HBA1	Phascolarctobacterium faecium	IBS	0.0433091
STYXL1	Erysipelatoclostridium ramosum	IBS	0.057751
DUSP15	Prevotella	IBS	0.0854946
RNF44	Bacteroides coprocola	IBS	0.0997276

### Sheet: (IBD & IBS)_shared_genes_intera
Table S11: Host gene-taxa interactions for host genes shared across IBD and IBS (Figure 4B, Network 3)
gene	taxa_name	dataset	BH_global
L3MBTL3	Faecalitalea	IBD	2.15e-07
PHPT1	Faecalitalea	IBD	8.56e-05
ZNF70	Acidaminococcaceae	IBD	0.0001717
ANKRD10	Prevotellaceae	IBD	0.00033882
WDR13	Faecalitalea	IBD	0.00151423
NOX5	Odoribacter	IBD	0.00205941
ADIRF	Holdemanella	IBD	0.0023454
IKBIP	Peptostreptococcaceae	IBD	0.00271487
RPL10L	Peptostreptococcaceae	IBD	0.00606741
TMEM171	Peptostreptococcaceae	IBD	0.00817418
L3MBTL3	Coprobacter fastidiosus	IBS	8.44e-17
IKBIP	Parabacteroides goldsteinii	IBS	1.46e-08
ZNF70	Bacteroides ovatus	IBS	0.00081399
ANKRD10	Lactococcus	IBS	0.00523715
WDR13	Anaerococcus	IBS	0.00627214
NOX5	Bacteroides fragilis	IBS	0.0110518
L3MBTL3	Muricomes	IBS	0.0142849
PHPT1	Parabacteroides goldsteinii	IBS	0.0193989
RPL10L	Roseburia hominis	IBS	0.0280785
ADIRF	Phascolarctobacterium faecium	IBS	0.0461946
TMEM171	Corynebacterium lipophiloflavum	IBS	0.0997883

### Sheet: (CRC & IBD)_shared_genes_intera
Table S11: Host gene-taxa interactions for host genes shared across CRC and IBD (Figure 4B, Network 4)
gene	taxa_name	dataset	BH_global
ANXA1	Bacteroidales	CRC	2.99e-44
FN3KRP	Bacillaceae	CRC	6.3e-39
MYL12A	TM7	CRC	2.07e-15
WNK4	Synergistales	CRC	9.11e-09
GABPB2	Legionellaceae	CRC	4.47e-07
TLR4	GN02	CRC	1.35e-06
UBASH3B	Synergistales	CRC	2.59e-06
PDGFRL	Bacteroidales	CRC	9.35e-06
MNDA	Synergistales	CRC	0.00011286
GPR65	Synergistales	CRC	0.00028258
FN3KRP	[Eubacterium] hallii group	IBD	0.0003826
PDGFRL	Holdemanella	IBD	0.00196072
MNDA	Peptostreptococcaceae	IBD	0.0145302
GABPB2	Granulicatella	IBD	0.0221922
ANXA1	Peptostreptococcaceae	IBD	0.0238953
UBASH3B	Peptostreptococcaceae	IBD	0.0255781
TLR4	Acidaminococcaceae	IBD	0.0539227
GPR65	Peptostreptococcaceae	IBD	0.0567272
TLR4	Peptostreptococcaceae	IBD	0.062312
WNK4	Peptostreptococcaceae	IBD	0.071541
MYL12A	Porphyromonadaceae	IBD	0.098924
